# MEIOSIN retains an intrinsic STRA8-independent activity that drives meiotic entry across vertebrate evolution

**DOI:** 10.64898/2026.03.04.709545

**Authors:** Ryuki Shimada, Yukiko Imai, Kimi Araki, Toshihiro Kawasaki, Sakie Iisaka, Shingo Usuki, Kei-ichiro Yasunaga, Sayoko Fujimura, Naoki Tani, Hitoshi Niwa, Shigehiro Kuraku, Noriyoshi Sakai, Kei-ichiro Ishiguro

## Abstract

Meiotic entry in vertebrates has been viewed as a transcriptional switch driven by the MEIOSIN–STRA8 axis, but whether this represents the ancestral regulatory logic of meiosis has remained unclear. Here we combine comparative genomics with genetic and single-cell analyses in zebrafish and mice to show that MEIOSIN retains an intrinsic STRA8-independent activity. We identify Meiosin orthologs in zebrafish and hagfish, vertebrate lineages that lack Stra8, and show that these proteins retain the HMG domain but have lost the bHLH domain required for the canonical MEIOSIN–STRA8 interaction. In zebrafish, *meiosin* is transiently induced at meiotic entry in both sexes, yet its loss selectively disrupts the female germ line, causing failure of oogenesis and female-to-male sex reversal. In mice, MEIOSIN lacking the bHLH domain still initiates key features of meiotic entry and partially activates meiotic target genes, although it fails to support full meiotic progression. Together, these findings identify HMG-containing MEIOSIN as a conserved core regulator of meiotic entry and position STRA8 as a later-acting module that enhances the efficiency and robustness of meiotic gene activation.
