## Supplementary material for "MEIOSIN retains an intrinsic STRA8-independent activity that drives meiotic entry across vertebrate evolution": Table S1

### Sheet: Table S5
Table S1	Primers and oligos used in this study, related to STAR Methods and the Key Resources Table
oligo name	sequence (5′ -> 3′)	application
Gm4969-13926F	GTCCTATTTTAGGAACTCTAGGTGC	Mouse genotyping
Meiosin delHLH-1R	CAGGAAGGGGAAGGTAGCCAATTGG	Mouse genotyping
Gm4969-14136R	GTAGAGAACAATTACCTGTCAGTAGG	Mouse genotyping
Gm4969-29318F	CACTAAGGCACGCAGGTTCAGCCGC	Mouse genotyping
Gm4969-29964R	GAGGTAAAGGGTTTGAGTTCAGACC	Mouse genotyping
Meiosin exon2 gRNA	GAGAACAATTACCTGTCAGT (agg)	genome editing
Meiosin exon4 gRNA	TCATGTCAATGTTTCTCTGG (agg)	genome editing
Meiosin-bHLH ssODN	TTGCCATTGCTGCTGTGGAGCTTGAGCAAGGCCTTGGTCATGTCAATGTTCCTGTCAGTAGGACTTGGAGATCTAGCTCTGTGCTGATCAGAGAAACATG	genome editing
Meiosin exon14 gRNA	CACCCCTAACTGCCAGTGAG (AGG)	genome editing
Meiosin-3FH ssODN	ATGCTAAGCAGGTGGCAGAGCCCAGCAGGACTGCCCgTCTCATTAGGCGTAGTCGGGCACGTCGTAGGGGTAtccCTTGTCATCGTCATCCTTGTAATCGATGTCATGATCTTTATAATCACCGTCATGGTCTTTGTAGTCtccCTGGCAGTTAGGGGTGGGCAGTGAGGTGAGGCCCAAAGACAC	genome editing
meiosin-like exon 4-gRNA F	taatacgactcactataGGTGCAAACAAGCTCCTCAAgttttagagctagaa	zebrafish gRNA synthesis
Universal reverse primer	aaaagcaccgactcggtgccactttttcaagttgataacggactagccttattttaacttgctatttctagctctaaaac	zebrafish gRNA synthesis
Meiosin P4F	acagactaaagactgcgtgagat	zebrafish genotyping
Meiosin P4R	tgacgagttgctttgtctgttg	zebrafish genotyping
zfMeiosin-5′-RACE-pR	pho-AGTTGGAGTCTGTAG	5′-RACE
zfMeiosin_S1	ACAGACAAAGCAACTCGTCAC	5′-RACE
zfMeiosin_A1	AGTCTGTGAGTCCCTCTTATTG	5′-RACE
zfMeiosin_S2	GTTGAAGACAGTGAAGCATCAC	5′-RACE
zfMeiosin_A2	TGCGACTGTAAGTGTTCATG	5′-RACE
Hagfish Ddx4 _F1	GAAGTGCGCTCACTGTCAGAG	RT-PCR
Hagfish Ddx4_R1	CATGACCTCCTCTGCCAACAC	RT-PCR
Hagfish Sycp3_F1	ATGGCCTCTGATCAAGATGACATG	RT-PCR
Hagfish Sycp3_R1	TCCTGGTGCAGAGTCTCCAG	RT-PCR
Hagfish Gapdha_F	CAGCAATGCTTCCTGCACTACC	RT-PCR
Hagfish Gapdha_R	CGTTGTCGTACCATGACACCAAC	RT-PCR
Hagfish meiosin-like_F1	CCCAATGAACAGCCAGACCAAG	RT-PCR
Hagfish meiosin-like_R1	CTGTCCCGTACACAGAATCGGTAG	RT-PCR
Zf actb1_F1	GACGACCCAGACATCAGGGAGTG	RT-PCR
Zf actb1_R1	CACGGACAATTTCTCTTTCGGCTG	RT-PCR
Zf meiosin-like_F1	CCAGGGAGAAAGTCATTGGA	RT-PCR
Zf meiosin-like_R1	AGGCCGTACTGGTGTTTTTG	RT-PCR
Cloudy shark Tbp_F	CGGGAACCTCGTACAACTGC	RT-PCR
Cloudy shark Tbp_R	GGCAGCAGGCAAACGAAATG	RT-PCR
Cloudy shark Sycp3_F	CACTGGGGAGCAGCTATGAGA	RT-PCR
Cloudy shark Sycp3_R	GAAAAGCTTCTGTTGCTGCCG	RT-PCR
Cloudy shark Stra8_F	ATGGAGAGCTCTGGAGATTG	RT-PCR
Cloudy shark Stra8_R	TTACAGATCATCATCGAATGTCTC	RT-PCR
Cloudy shark Meiosin_F	ATGGCCTCCATAATTGAGGTGAAGC	RT-PCR
Cloudy shark Meiosin_R	GTCAGGCAGCATCTTACAGTAGATGG	RT-PCR
M13 Fwd	GTAAAACGACGGCCAG	sequencing
M13 Rev	CAGGAAACAGCTATGAC	sequencing
